# An intestinal Sir2-HSF1-ATGL1 pathway regulates lipolysis in *C. elegans*

**DOI:** 10.1101/2024.04.11.588856

**Authors:** Milán Somogyvári, Saba Khatatneh, Gábor Hajdú, Bar Sotil, József Murányi, Csaba Sőti

## Abstract

Proteostasis maintenance and lipid metabolism are critical for survival and promote longevity, however, their coordination is largely unclear. Here we show that the heat shock factor HSF-1 and the proteostasis state regulates lipolysis in *C. elegans*. We find that in response to starvation, the sirtuin 1 ortholog SIR-2.1 activates lipolysis by upregulation of the adipose triglyceride lipase ATGL-1. In feeding worms, intestinal HSF-1 represses ATGL-1 expression and lipolysis via the microRNA system. In starving worms, SIR-2.1 suspends a *miR-53-* mediated suppression of lipolysis by inhibiting its HSF-1-dependent expression. The apparent antagonism of SIR-2.1 and HSF-1, distinct from their synergism at heat shock promoters suggests a context-specific regulation of HSF-1 by SIR-2.1. We demonstrate that the SIR-2.1 and protein kinase A pathways are both indispensable, and independently converge on ATGL- 1 for lipolysis. HSF-1 activation by proteostasis disturbances inhibits starvation-induced lipid mobilization, whereas its age-related decline limits fat deposition through *atgl-1*. Our findings reveal a crosstalk between proteostasis and lipid/energy metabolism, which may modulate stress resilience and aging.
