## Supplementary Table 4 for "An intestinal Sir2-HSF1-ATGL1 pathway regulates lipolysis in *C. elegans*"

### Sheet: Tables (Main Figures)
Figure 1. SIR-2.1 activation mediates starvation-induced lipolysis through atgl-1 mRNA upregulation.
A-B) Oil Red O staining
Strain	RNAi	Feeding	Mean ORO staining	% to fed	p to fed	% to N2;EV;fed	p to N2;EV;fed
N2 [wildtype]	EV	fed	102.263
		starved	66.1967	-35.2684	<0.001
	sir-2.1(RNAi)	fed	99.4333			-2.76737	0.667
		starved	94.1833	-5.27992	0.426
VC199 [sir-2.1(ok434)]	EV	fed	91.7967			-10.235	0.116
		starved	86.5133	-5.75547	0.423
	sir-2.1(RNAi)	fed	96.7267			-5.41413	0.401
		starved	90.14	-6.80957	0.319
SCS002 [sir-2.1(+)]	EV	fed	88.3967			-13.5598	0.039
		starved	51.3333	-41.9284	<0.001	-22.4533	0.028 (to N2;EV;starved)
	sir-2.1(RNAi)	fed	87.59			-14.3486	0.030
		starved	78.95	-9.86414	0.193
C) FFA levels
Strain	RNAi	Feeding	Mean FFA levels	% to fed	p to fed	% to N2;EV;fed	p to N2;EV;fed
N2 [wildtype]	EV	fed	100.067
		starved	243.87	143.708	<0.001
	sir-2.1(RNAi)	fed	97.16			-2.90473	1.000
		starved	100.573	3.51311	1.000
SCS002 [sir-2.1(+)]	EV	fed	149.503			49.4037	0.024
		starved	264.317	76.7965	<0.001
	sir-2.1(RNAi)	fed	115.137			15.06	1.000
		starved	133.09	15.5931	1.000
D) Oil Red O staining
Strain	RNAi	Feeding	Mean ORO staining	% to fed	p to fed	% to N2;EV;fed	p to N2;EV;fed
N2 [wildtype]	EV	fed	99.1473
		starved	69.4177	-29.9853	0.004
	atgl-1(RNAi)	fed	101.833			2.7091	0.775
		starved	94.983	-6.727	0.469
E) atgl-1 mRNA levels
Strain	RNAi	Feeding	Mean mRNA levels	% to fed	p to fed	% to N2;EV;fed	p to N2;EV;fed
N2 [wildtype]	EV	fed	1
		starved	2.27967	127.967	0.045
	sir-2.1(RNAi)	fed	0.91			-9	0.884
		starved	1.067	17.2527	0.799
F-G) ATGL-1::GFP intensity
Strain	RNAi	Feeding	Mean GFP levels	% to fed	p to fed	% to EV;fed	p to EV;fed
VS20 [atgl-1p::atgl-1::gfp]	EV	fed	96.5433
		starved	185.227	91.8586	<0.001
	sir-2.1(RNAi)	fed	100.053			3.63567	1.000
		starved	101.313	1.25933	1.000
Figure 2. Loss of HSF-1 function is required for SIR-2.1-dependent lipolysis in the intestine.
A) Oil Red O staining
Strain	RNAi	Feeding	Mean ORO staining	% to fed	p to fed	% to N2;EV;fed	p to N2;EV;fed
N2 [wildtype]	EV	fed	98.0867
		starved	65.45	-33.2733	0.004
VC199 [sir-2.1(ok434)]	EV	fed	106.337			8.41093	0.413
		starved	98.5933	-7.2819	0.442
	hsf-1(RNAi)	fed	102.663			4.66594	0.648
		starved	72.5733	-29.3094	0.006
PS3551 [hsf-1(sy441)] 3 times out-crossed with wildtype	EV	fed	103.593			5.61408	0.583
		starved	75.7	-26.9258	0.010
	sir-2.1(RNAi)	fed	113.893			16.115	0.125
		starved	65.4333	-42.5486	<0.001
B) FFA levels
RNAi	Strain	Feeding	Mean FFA levels	% to fed	p to fed	% to N2;EV;fed	p to N2;EV;fed
EV	N2	fed	99.8633
		starved	246.43	146.767	<0.001
	VC199	fed	140.19			40.3819	0.014
		starved	145.113	3.5119	0.741
hsf-1(RNAi)	N2	fed	150.997			51.2033	0.003
		starved	266.96	76.7986	<0.001
	VC199	fed	155.053			55.2655	0.002
		starved	268.843	73.3877	<0.001
C) Oil Red O staining
Strain	RNAi	Feeding	Mean ORO staining	% to fed	p to fed	% to N2;EV;fed	p to N2;EV;fed
N2 [wildtype]	EV	fed	102.533
		starved	76.4667	-25.4226	<0.001
	sir-2.1(RNAi)	fed	98.6033			-3.8329	0.467
		starved	94.9	-3.75579	0.493
MGH171 [sid-1(qt9) V; vha-6p::sid-1::SL2::GFP]	EV	fed	98.81			-3.63134	0.490
		starved	76.1067	-22.9768	<0.001
	sir-2.1(RNAi)	fed	102.3			-0.227568	0.965
		starved	94.27	-7.84946	0.140
NR222 [rde-1(ne219) V; lin-26p::rde-1]	EV	fed	99.5933			-2.86736	0.586
		starved	74.0533	-25.6443	<0.001
	sir-2.1(RNAi)	fed	98.7667			-3.6736	0.485
		starved	77.99	-21.0361	<0.001
NR350 [rde-1(ne219) V; hlh-1p::rde-1]	EV	fed	94.8567			-7.487	0.198
		starved	65.8133	-30.6181	0.019
	sir-2.1(RNAi)	fed	93.4667			-8.84265	0.402
		starved	59.3767	-36.4729	0.045
D) Oil Red O staining
Strain	RNAi	Feeding	Mean ORO staining	% to fed	p to fed	% to EV;fed	p to EV;fed
MGH171 [sid-1(qt9) V; vha-6p::sid-1::SL2::GFP]	EV	fed	97.6
		starved	78.7733	-19.2896	0.002
	EV/ sir-2.1(RNAi)	fed	94.3933			-3.28552	0.576
		starved	87.51	-7.29218	0.235
	EV/ hsf-1(RNAi)	fed	106.56			9.18033	0.125
		starved	84.4967	-20.7051	<0.001
	sir-2.1/ hsf-1(RNAi)	fed	97.6133			0.0136612	0.998
		starved	80.35	-17.6854	0.005
Figure 3 . HSF-1 inhibits lipid mobilization and ATGL-1 expression through the microRNA system.
A) Oil Red O staining
Strain	Feeding	Mean ORO staining	% to fed	p to fed	% to Ctrl;EV;fed	p to Ctrl;EV;fed
N2(Ctrl) [wildtype]	fed	101.223
	starved	70.9867	-29.8712	0.042
OG497 [hsf-1p::hsf-1::GFP::unc-54 3'UTR]	fed	92.5633			-8.55534	0.566
	starved	96.1067	3.82801	0.809
AGD794(Ctrl) [sur5p::hsf-1(CT-Delta)::unc-54 3'UTR]	fed	100.84
	starved	68.6967	-31.8756	0.029
AGD710 [sur-5p::hsf-1::unc-54 3'UTR]	fed	123.783			22.2874	0.443
	starved	152.837	23.4711	0.334
B) Oil Red O staining
Strain	RNAi	Feeding	Mean ORO staining	% to fed	p to fed	% to N2;EV;fed	p to N2;EV;fed
N2 [wildtype]	EV	fed	100
		starved	41.1203	-58.8797	<0.001
	hsp-90(RNAi)	fed	105.645			9801.12	1.000
		starved	99.0237	-6.26753	1.000
PS3551 [hsf-1(sy441)] 3 times back-crossed with wildtype	EV	fed	96.826			8974.6	1.000
		starved	50.32	-48.0305	<0.001
	hsp-90(RNAi)	fed	107.43			9968.45	1.000
		starved	68.311	-36.4137	0.002
C) ATGL-1::GFP intensity
Strain	RNAi	Feeding	Mean GFP levels	% to fed	p to fed	% to EV;fed	p to EV;fed
VS20 [atgl-1p::atgl-1::gfp]	EV	fed	100.913
		starved	123.907	22.7852	0.003
	hsp-90(RNAi)	fed	101.667			0.746515	0.918
		starved	94.06	-7.48197	0.303
D) Oil Red O staining
RNAi	Strain	Feeding	Mean ORO staining	% to fed	p to fed	% to N2;EV;fed	p to N2;EV;fed
EV	N2	fed	101.637
		starved	64.0767	-36.9552	<0.001
	VC199	fed	97.8633			-3.71257	0.616
		starved	89.47	-8.57659	0.268
EV/ pash-1(RNAi)	N2	fed	100.91			-0.714965	0.923
		starved	59.6867	-40.8516	<0.001
	VC199	fed	90.9			-10.5638	0.159
		starved	52.6767	-42.0499	<0.001
EV/ hsf-1(RNAi)	N2	fed	93.42			-8.08435	0.278
		starved	57.78	-38.1503	<0.001
	VC199	fed	92.0367			-9.44541	0.207
		starved	52.5733	-42.8778	<0.001
pash-1/ hsf-1(RNAi)	N2	fed	101.373			-0.259093	0.972
		starved	65.3567	-35.5287	<0.001
	VC199	fed	84.4733			-16.887	0.028
		starved	53.5767	-36.5756	<0.001
E-F) ATGL-1::GFP intensity
Strain	RNAi	Feeding	Mean GFP levels	% to fed	p to fed	% to EV;fed	p to EV;fed
VS20 [atgl-1p::atgl-1::gfp]	EV	fed	92.8997
		starved	164.173	76.7211	0.006
	EV/ pash-1(RNAi)	fed	124.46			33.9721	0.178
		starved	173.049	39.0402	0.046
	EV/ sir-2.1(RNAi)	fed	109.403			17.7643	0.472
		starved	119.414	9.1506	0.661
	pash-1/ sir-2.1(RNAi)	fed	120.94			30.1835	0.229
		starved	169.889	40.4738	0.044
G) atgl-1 mRNA levels
Strain	RNAi	Feeding	Mean mRNA levels	% to fed	p to fed	% to N2;EV;fed	p to N2;EV;fed
N2 [wildtype]	EV	fed	1
		starved	2.27967	127.967	0.045
	EV/ pash-1(RNAi)	fed	1.42867			42.8667	0.489
		starved	3.11967	118.362	0.013
	EV/ sir-2.1(RNAi)	fed	0.91			-9	0.884
		starved	1.067	17.2527	0.799
	pash-1/ sir-2.1(RNAi)	fed	1.11467			11.4667	0.852
		starved	2.48667	123.086	0.038
Figure 4 . Inhibition of miR-53 mediates starvation-induced lipolysis.
B) Oil Red O staining
Strain	RNAi	Feeding	Mean ORO staining	% to fed	p to fed	% to N2;EV;fed	p to N2;EV;fed
N2 [wildtype]	EV	fed	98.8967
		starved	28.5333	-71.1483	<0.001
	sir-2.1(RNAi)	fed	99.7767			0.889818	0.924
		starved	86.04	-13.7674	0.143
MT12989 [mir-53(n4113)]	EV	fed	92.2167			-6.75452	0.471
		starved	30.23	-67.2185	<0.001
	sir-2.1(RNAi)	fed	90.72			-8.26789	0.378
		starved	34.6733	-61.7798	<0.001
MT16471 [mir-60(n4947)]	EV	fed	85.4933			-13.5529	0.153
		starved	40.4833	-52.6474	<0.001
	sir-2.1(RNAi)	fed	90.3867			-8.60494	0.359
		starved	57.6067	-36.2664	0.001
MT18037 [mir-75(n4472)]	EV	fed	86.4333			-12.6024	0.183
		starved	37.2367	-56.9186	<0.001
	sir-2.1(RNAi)	fed	89.3767			-9.62621	0.306
		starved	66.8167	-25.2415	0.019
C-E) miR GFP intensity
Strain	RNAi	Feeding	Mean GFP levels	% to fed	p to fed	% to EV;fed	p to EV;fed
VT1605 [mir-53p::GFP]	EV	fed	100.613
		starved	67.13	-33.2792	<0.001
	EV/ sir-2.1(RNAi)	fed	100.317			-0.294858	0.952
		starved	95.02	-5.27995	0.295
	EV/ hsf-1(RNAi)	fed	98.01			-2.58746	0.602
		starved	96.98	-1.05091	0.836
	sir-2.1/ hsf-1(RNAi)	fed	93.6667			-6.90432	0.175
		starved	85.5533	-8.66192	0.117
VT1733 [mir-60p::GFP]	EV	fed	100.117
		starved	108.397	8.27035	0.455
	EV/ sir-2.1(RNAi)	fed	103.88			3.75895	0.732
		starved	98.0567	-5.60583	0.597
	EV/ hsf-1(RNAi)	fed	124.977			24.831	0.035
		starved	116.753	-6.57978	0.458
	sir-2.1/ hsf-1(RNAi)	fed	120.854			20.7127	0.073
		starved	116.753	-3.39323	0.709
VL621 [mir-75p::GFP]	EV	fed	104.45
		starved	106.4	1.86692	0.850
	EV/ sir-2.1(RNAi)	fed	114.39			9.51652	0.342
		starved	61.41	-46.3152	<0.001
	EV/ hsf-1(RNAi)	fed	74.3567			-28.8112	0.009
		starved	82.8833	11.4673	0.413
	sir-2.1/ hsf-1(RNAi)	fed	72.48			-30.6079	0.006
		starved	78.8467	8.78403	0.539
Figure 5. A context-dependent interaction of SIR-2.1 and HSF-1 regulates miR-53 expression during starvation.
A) hsp-70p::GFP intensity
Strain	RNAi	Condition	Mean GFP levels	% to Ctrl	p to Ctrl	% to EV;Ctrl	p to EV;Ctrl
BC10060 [rCesC12C8.1::GFP]	EV	Ctrl	95.34
		HS	171.06	79.421	0.011
	EV/ sir-2.1(RNAi)	Ctrl	85.3567			-10.4713	0.710
		HS	119.317	39.786	0.216
	EV/ hsf-1(RNAi)	Ctrl	81.0667			-14.971	0.596
		HS	91.0667	12.3355	0.709
	sir-2.1/ hsf-1(RNAi)	Ctrl	77.19			-19.0371	0.501
		HS	84.5733	9.56514	0.783
B) hsp-70p::GFP intensity
Strain	RNAi	Feeding	Mean GFP levels	% to fed	p to fed	% to EV;fed	p to EV;fed
BC10060 [rCesC12C8.1::GFP]	EV	fed	100.143
		starved	168.527	68.2855	0.001
	EV/ sir-2.1(RNAi)	fed	129.01			28.8254	0.090
		starved	93.9267	-27.1943	0.043
	EV/ hsf-1(RNAi)	fed	90.9733			-9.15688	0.574
		starved	98.4433	8.2112	0.646
	sir-2.1/ hsf-1(RNAi)	fed	106.92			6.76697	0.677
		starved	81.09	-24.1582	0.126
C) mir-53p::GFP intensity
Strain	RNAi	Condition	Mean GFP levels	% to Ctrl	p to Ctrl	% to EV;Ctrl	p to EV;Ctrl
VT1605 [mir-53p::GFP]	EV	Ctrl	96.3767
		HS	100.81	4.60001	0.703
	EV/ sir-2.1(RNAi)	Ctrl	92.2667			-4.26452	0.723
		HS	93.97	1.8461	0.883
	EV/ hsf-1(RNAi)	Ctrl	86.9933			-9.7361	0.423
		HS	99.9333	14.8747	0.273
	sir-2.1/ hsf-1(RNAi)	Ctrl	100.83			4.62076	0.701
		HS	95.7367	-5.05141	0.661
D) mir-53p::GFP intensity
Strain	RNAi	Feeding	Mean GFP levels	% to fed	p to fed	% to EV;fed	p to EV;fed
VT1605 [mir-53p::GFP]	EV	fed	103.877
		starved	68.4233	-34.1302	0.004
	EV/ sir-2.1(RNAi)	fed	86.5567			-16.6736	0.117
		starved	93.17	7.64047	0.535
	EV/ hsf-1(RNAi)	fed	85.7467			-17.4534	0.102
		starved	93.4067	8.93329	0.474
	sir-2.1/ hsf-1(RNAi)	fed	84.8067			-18.3583	0.086
		starved	84.8	-0.00786102	0.999
E) F36H1.8 (pre-mir-53) mRNA levels
Strain	RNAi	Feeding	Mean mRNA levels	% to fed	p to fed	% to N2;EV;fed	p to N2;EV;fed
N2 [wildtype]	EV	fed	1
		starved	1.02	2	0.898
	EV/ sir-2.1(RNAi)	fed	0.890333			-10.9667	0.484
		starved	2.00767	125.496	<0.001
	EV/ hsf-1(RNAi)	fed	0.630667			-36.9333	0.028
		starved	0.797333	26.4271	0.292
	sir-2.1/ hsf-1(RNAi)	fed	0.447			-55.3	0.002
		starved	0.934333	109.023	0.046
F-G) Stress-granule levels
Strain	Treatment	RNAi	Mean nuclei with stress granules	% to EV	p to EV	% to N2;Ctrl;EV	p to Ctrl;EV
OG497 [hsf-1p::hsf-1::GFP::unc-54 3'UTR]	Ctrl	EV	116.75
		sir-2.1(RNAi)	156.013	33.6303	0.578
	HS	EV	775.027			563.834	<0.001
		sir-2.1(RNAi)	754.957	-2.58959	0.775	546.644	<0.001
	starved(long)	EV	83.9067			-28.1313	0.641
		sir-2.1(RNAi)	178.32	112.522	0.191	52.7366	0.386
	starved(short)	EV	81.7833			-29.95	0.620
		sir-2.1(RNAi)	81.15	-0.774404	0.993	-30.4925	0.613
Figure 6. The protein kinase A KIN-1 affects lipolysis and ATGL-1 function downstream from SIR-2.1 and HSF-1.
A) Oil Red O staining
Strain	RNAi	Feeding	Mean ORO staining	% to fed	p to fed	% to N2;EV;fed	p to N2;EV;fed
N2 [wildtype]	EV	fed	100.153
		starved	51.3567	-48.722	<0.001
	sir-2.1(RNAi)	fed	104.86			4.69946	1.000
		starved	96.9867	-7.50842	1.000
CZ3086 [kin-1(ok338)/unc-54(r293)]	EV	fed	96.3867			-3.7609	1.000
		starved	78.7467	-18.3013	1.000
	sir-2.1(RNAi)	fed	94.55			-5.59475	1.000
		starved	82.2433	-13.016	1.000
KG532 [kin-2(ce179)]	EV	fed	58.62			-41.4697	0.004
		starved	51.1933	-12.6692	1.000
	sir-2.1(RNAi)	fed	63.7933			-36.3043	0.022
		starved	61.2533	-3.98161	1.000
B) Oil Red O staining
Strain	RNAi	Feeding	Mean ORO staining	% to fed	p to fed	% to N2;EV;fed	p to N2;EV;fed
N2 [wildtype]	EV	fed	98.8633
		starved	68.0733	-31.144	<0.001
	hsf-1(RNAi)	fed	100.843			2.00276	1.000
		starved	61.21	-39.3019	<0.001
KG532 [kin-2(ce179)]	EV	fed	70.99			-28.1938	<0.001
		starved	62.8333	-11.4899	1.000
	hsf-1(RNAi)	fed	72.1067			-27.0643	0.001
		starved	64.8533	-10.0592	1.000
C) Oil Red O staining
Strain	RNAi	Feeding	Mean ORO staining	% to fed	p to fed	% to N2;EV;fed	p to N2;EV;fed
N2 [wildtype]	EV	fed	100.32
		starved	55.3033	-44.8731	0.001
	hsf-1(RNAi)	fed	91.0433			-9.24708	0.412
		starved	55.5833	-38.9485	0.005
CZ3086 [kin-1(ok338)/unc-54(r293)]	EV	fed	91.96			-8.33333	0.459
		starved	82.4967	-10.2907	0.403
	hsf-1(RNAi)	fed	84.2367			-16.032	0.163
		starved	73.2267	-13.0703	0.332
D) Oil Red O staining
Strain	RNAi	Feeding	Mean ORO staining	% to fed	p to fed	% to N2;EV;fed	p to N2;EV;fed
N2 [wildtype]	EV	fed	100.193
		starved	64.95	-35.1753	0.028
	atgl-1(RNAi)	fed	120.74			20.507	0.177
		starved	99.5033	-17.5888	0.164
KG532 [kin-2(ce179)]	EV	fed	50.8433			-49.2548	0.004
		starved	45.79	-9.93903	0.733
	atgl-1(RNAi)	fed	85.71			-14.4554	0.334
		starved	79.21	-7.58371	0.661
E) atgl-1 mRNA levels
Strain	RNAi	Feeding	Mean mRNA levels	% to fed	p to fed	% to N2;EV;fed	p to N2;EV;fed
N2 [wildtype]	EV	fed	1
		starved	2.10267	110.267	<0.001
	atgl-1(RNAi)	fed	0.326			-67.4	0.019
		starved	0.256667	-21.2679	1.000
KG532 [kin-2(ce179)]	EV	fed	1.01			1	1.000
		starved	0.615333	-39.0759	0.720
	atgl-1(RNAi)	fed	0.289333			-71.0667	0.012
		starved	0.172333	-40.4378	1.000
Figure 7. Systemic and intestinal proteotoxic stresses inhibit lipid mobilization during starvation in an HSF-1-dependent manner.
A) Oil Red O staining
Strain	Treatment	Feeding	Mean ORO staining	% to fed	p to fed	% to N2;EV;fed	p to N2;EV;fed
N2 [wildtype]	Ctrl	fed	100
		starved	70.3837	-29.6163	<0.001
	HS	fed	103.014			3.014	1.000
		starved	98.136	-4.73528	1.000
B) ATGL-1::GFP intensity
Strain	RNAi	Treatment	Feeding	Mean GFP levels	% to fed	p to fed	% to EV;Ctrl;fed	p to EV;Ctrl;fed
VS20 [atgl-1p::atgl-1::gfp]	EV	Ctrl	fed	100.913
			starved	123.907	22.7852	0.003
		HS	fed	97.4			-3.48154	0.632
			starved	99.18	1.82752	0.808
	sir-2.1(RNAi)	Ctrl	fed	101.32			0.402986	0.956
			starved	107.363	5.9646	0.411
		HS	fed	99.7567			-1.1462	0.874
			starved	97.3833	-2.37912	0.746
	hsf-1(RNAi)	Ctrl	fed	100.837			-0.0759728	0.992
			starved	130.343	29.2618	<0.001
		HS	fed	112.323			11.3067	0.126
			starved	148.163	31.9079	<0.001
C-E) Oil Red O staining
Misfolded protein	Strain	Feeding	Mean ORO staining	% to fed	p to fed	% to Ctrl;fed	p to Ctrl;fed
Amylooid β	N2 [wildtype]	fed	110.466
		starved	54.1063	-51.0199	<0.001
	CL2006 [amyloid β]	fed	80.1157			-27.4748	0.031
		starved	51.6777	-35.4962	0.043
Degron	CL2179 [GFP]	fed	99.9373
		starved	52.597	-47.37	0.001
	CL2337 [degron]	fed	95.5717			-4.3684	0.751
		starved	58.009	-39.3031	0.008
PolyQ	GF63 [YFP]	fed	100
		starved	70.718	-29.282	<0.001
	GF66 [Q82::YFP]	fed	88.845			-11.155	0.699
		starved	85.391	-3.88767	1.000
F) Oil Red O staining
Strain	Treatment	Feeding	Mean ORO staining	% to fed	p to fed	% to Q0;EV;fed	p to Q0;EV;fed
GF63 [YFP]	EV	fed	101.183
		starved	73.8225	-27.0402	0.004
	hsf-1(RNAi)	fed	92.4325			-8.64774	0.322
		starved	73.1425	-20.8693	0.035
GF66 [Q82::YFP]	EV	fed	107.378			6.1226	0.481
		starved	101.812	-5.18265	0.526
	hsf-1(RNAi)	fed	102.43			1.23292	0.887
		starved	75.14	-26.6426	0.004
Figure 8. HSF-1 modulates age-related fat deposition through ATGL-1.
Strain	Adult Age	RNAi	Mean ORO staining	% to EV	p to EV	% to Day 1	p to Day 1	% to Day 4	p to Day 4	% to N2; EV; Day 1	p to N2; EV; Day 1
N2 [wildtype]	Day 1	EV	100.152
		atgl-1(RNAi)	102.54	2.38486	0.494
	Day 4	EV	122.703			22.5177	<0.001
		atgl-1(RNAi)	127.929	4.25905	0.154	24.7605	<0.001
	Day 8	EV	132.368			32.1682	<0.001	7.87678	0.030
		atgl-1(RNAi)	147.453	11.3961	0.002	43.8008	<0.001	15.2615	<0.001
PS3551 [hsf-1(sy441)] 3 times back-crossed with wildtype	Day 1	EV	123.526							23.339	<0.001
		atgl-1(RNAi)	126.38	2.31039	0.474
	Day 4	EV	135.717			9.8695	0.004
		atgl-1(RNAi)	150.022	10.5402	0.008	18.7074	<0.001
	Day 8	EV	127.47			3.1931	0.367	-6.07667	0.077
		atgl-1(RNAi)	148.172	16.2401	<0.001	17.243	<0.001	-1.23357	0.584
OG497 [hsf-1p::hsf-1::GFP::unc-54 3'UTR]	Day 1	EV	114.296							14.1231	0.001
		atgl-1(RNAi)	106.341	-6.9603	0.068
	Day 4	EV	142.004			24.2425	<0.001
		atgl-1(RNAi)	144.546	1.78966	0.614	35.9269	<0.001
	Day 8	EV	141.903			24.1538	<0.001	-0.0713894	0.628
		atgl-1(RNAi)	138.046	-2.71756	0.409	29.8154	<0.001	-4.4962	0.370

### Sheet: Tables (Supplementary Figures)
Figure S1. RNAi knockdown of different triglyceride lipases does not inhibit the reduction of lipid stores, while their induction shows sir-2.1-dependency during starvation.
A) Oil Red O staining
Strain	RNAi	Feeding	Mean ORO staining	% to fed	p to fed	% to N2;EV;fed	p to N2;EV;fed
N2 [wildtype]	EV	fed	99.1473
		starved	69.4177	-29.9853	0.004
	hosl-1(RNAi)	fed	106.118			7.03028	0.461
		starved	60.9393	-42.5738	<0.001
	ech-4(RNAi)	fed	106.634			7.55139	0.429
		starved	71.1097	-33.3145	<0.001
	lips-6(RNAi)	fed	105.656			6.56498	0.491
		starved	70.644	-33.1379	0.001
B-C) lips-6 & hosl-1 mRNA levels
Strain	RNAi	Feeding	Mean lips-6 levels	% to fed	p to fed	% to N2;EV;fed	p to N2;EV;fed
N2 [wildtype]	EV	fed	1
		starved	11.0593	1005.93	0.002
	sir-2.1(RNAi)	fed	1.145			14.5	0.949
		starved	3.06833	167.977	0.403
Strain	RNAi	Feeding	Mean hosl-1 levels	% to fed	p to fed	% to N2;EV;fed	p to N2;EV;fed
N2 [wildtype]	EV	fed	1
		starved	3.06867	206.867	0.048
	sir-2.1(RNAi)	fed	0.929667			-7.03333	0.939
		starved	1.63433	75.7978	0.450
Figure S2 . Effect of various transcription factors on starvation-induced lipid mobilization.
A) Oil Red O staining
Strain	RNAi	Feeding	Mean ORO staining	% to fed	p to fed	% to N2;EV;fed	p to N2;EV;fed
N2[wildtype]	EV	fed	97.9108
		starved	70.045	-28.4604	0.007
	nhr-49(RNAi)	fed	95.524			-2.43768	0.804
		starved	75.764	-20.6859	0.049
	hlh-30(RNAi)	fed	97.7843			-0.129199	0.990
		starved	73.6625	-24.6683	0.018
	pha-4(RNAi)	fed	113.034			15.4457	0.125
		starved	84.8102	-24.9691	0.007
B) Oil Red O staining
Strain	RNAi	Feeding	Mean ORO staining	% to fed	p to fed	% to N2;EV;fed	p to N2;EV;fed
N2 [wildtype]	EV	fed	97.92
		starved	65.3533	-33.2584	0.020
	sir-2.1(RNAi)	fed	97.78			-0.142974	0.991
		starved	87.7033	-10.3054	0.436
CF1038 [daf-16(mu86)]	EV	fed	107.577			9.86179	0.455
		starved	76.2967	-29.0769	0.025
	sir-2.1(RNAi)	fed	111.623			13.9944	0.293
		starved	95.8933	-14.092	0.230
C) Oil Red O staining
Strain	RNAi	Feeding	Mean ORO staining	% to fed	p to fed	% to N2;EV;fed	p to N2;EV;fed
N2 [wildtype]	EV	fed	99.2557
		starved	73.944	-25.5015	0.001
	EV/ atgl-1(RNAi)	fed	104.096			4.87663	0.427
		starved	101.782	-2.22263	0.702
	EV/ hsf-1(RNAi)	fed	104.44			5.22288	0.395
		starved	71.487	-31.5519	<0.001
	atgl-1/ hsf-1(RNAi)	fed	97.271			-1.99955	0.742
		starved	93.7987	-3.56975	0.567
Figure S3. microRNA formation is required for the HSF-1-dependent inhibition of lipolysis.
A) Oil Red O staining
RNAi	Strain	Feeding	Mean ORO staining	% to fed	p to fed	% to N2;EV;fed	p to N2;EV;fed
EV	N2	fed	99.6267
		starved	60.62	-39.1528	0.001
	VC199	fed	99.8367			0.210787	0.985
		starved	92.61	-7.23849	0.513
EV/ dcr-1(RNAi)	N2	fed	107.64			8.04336	0.469
		starved	62.38	-42.0476	<0.001
	VC199	fed	98.0967			-1.53573	0.890
		starved	43.5	-55.656	<0.001
EV/ hsf-1(RNAi)	N2	fed	98.2033			-1.42867	0.897
		starved	64.1067	-34.7205	0.004
	VC199	fed	98.13			-1.50228	0.892
		starved	45.3467	-53.7892	<0.001
dcr-1/ hsf-1(RNAi)	N2	fed	98.7067			-0.923448	0.933
		starved	46.23	-53.1643	<0.001
	VC199	fed	92.35			-7.30393	0.510
		starved	52.5767	-43.068	0.001
B) lips-6 mRNA levels
Strain	RNAi	Feeding	Mean mRNA levels	% to fed	p to fed	% to N2;EV;fed	p to N2;EV;fed
N2 [wildtype]	EV	fed	1
		starved	11.0593	1005.93	0.002
	EV/ pash-1(RNAi)	fed	1.19433			19.4333	0.944
		starved	14.0363	1075.24	<0.001
	EV/ sir-2.1(RNAi)	fed	1.145			14.5	0.958
		starved	3.06833	167.977	0.492
	pash-1/ sir-2.1(RNAi)	fed	0.685667			-31.4333	0.910
		starved	7.14867	942.586	0.031
C) Oil Red O staining
Strain	RNAi	Feeding	Mean ORO staining	% to fed	p to fed	% to N2;EV;fed	p to N2;EV;fed
N2 [wildtype]	EV	fed	101.223
		starved	70.9867	-29.8712	0.042
	pash-1(RNAi)	fed	78.92			-22.0338	0.141
		starved	50.19	-36.404	0.044
OG497 [hsf-1p::hsf-1::GFP::unc-54 3'UTR]	EV	fed	92.5633			-8.55534	0.556
		starved	96.1067	3.82801	0.809
	pash-1(RNAi)	fed	95.6967			-5.45987	0.706
		starved	67.53	-29.4333	0.048
D) Oil Red O staining
Strain	RNAi	Feeding	Mean ORO staining	% to fed	p to fed	% to N2;EV;fed	p to N2;EV;fed
AGD794(Ctrl) [sur5p::hsf-1(CT-Delta)::unc-54 3'UTR]	EV	fed	100.84
		starved	68.6967	-31.8756	0.029
	pash-1(RNAi)	fed	95.6767			-5.12032	0.862
		starved	55.8	-41.6786	0.019
AGD710 [sur-5p::hsf-1::unc-54 3'UTR]	EV	fed	123.783			22.7522	0.443
		starved	152.837	23.4711	0.334
	pash-1(RNAi)	fed	87.6833			-13.0471	0.658
		starved	58.5967	-33.1724	0.033
E) Oil Red O staining
Strain	RNAi	Feeding	Mean ORO staining	% to fed	p to fed	% to N2;EV;fed	p to N2;EV;fed
N2 [wildtype]	EV	fed	99.4807
		starved	33.6097	-66.2149	<0.001
	EV/ hsp-90(RNAi)	fed	100.257			0.780051	1.000
		starved	95.5367	-4.70792	1.000
	EV/ pash-1(RNAi)	fed	74.4643			-25.1469	0.425
		starved	30.9453	-58.4427	<0.001
	hsp-90/ pash-1(RNAi)	fed	84.243			-15.3172	1.000
		starved	29.233	-65.2992	<0.001
Figure S4. atgl-1 RNAi from L4 larval stage partially prevents lipolysis in kin-2 mutants.
Oil Red O staining
Strain	RNAi	Feeding	Mean ORO staining	% to fed	p to fed	% to N2;EV;fed	p to N2;EV;fed
N2 [wildtype]	EV	fed	99.4807
		starved	33.6097	-66.2149	<0.001
	atgl-1(RNAi)	fed	117.911			18.5262	1.000
		starved	116.957	-0.809087	1.000
KG532 [kin-2(ce179)]	EV	fed	39.2253			-60.5699	<0.001
		starved	21.7967	-44.4322	1.000
	atgl-1(RNAi)	fed	68.6023			-31.0395	0.046
		starved	63.9353	-6.80298	1.000
